# A male-specific neural circuit for appetitive thirst in Drosophila

**DOI:** 10.64898/2026.10.08.757749

**Authors:** Brian P. Wang, Xucheng Zhang, Sunaad Shastry, Gagandeep Kaur, Nailah Fatima, Fred W. Wolf

**Author notes:** Lead author: Fred W. Wolf.

## Abstract

Thirst is the brain representation of the need to restore water balance. While environmental and interoceptive sensory neurons that assess water availability and status are known, the central brain representation of thirst that determines behavior in Drosophila is less well understood. We identified a male-specific appetitive thirst circuit in Drosophila using circuit mapping, connectomics, and behavior measurements. Male-specific NPF-M neurons receive thirsty seeking information via Allatostatin A (AstA) neuropeptide released from the Janu-AstA projection neuron. In turn, NPF-M neurons release the neuropeptides sNPF, NPF, and DH31 to promote thirsty water seeking and the neurotransmitter acetylcholine to inhibit it. NPF-M neurons regulate multiple motivated behaviors, including appetitive and consummatory thirst, food foraging, and courtship, driven by distinct input neurons. NPF-M neurons output to appetitive and aversive dopaminergic, mushroom body ongoing behavior integration center, and navigation circuits. This circuit exhibits similarities to those for hungry food foraging and courtship. NPF-M and Janu-AstA form a network with OviIN hub neurons that are sex-independent thirst neurons. We suggest that NPF-M neurons form a circuit branch that funnels male-specific information to tune motivated behavior.
