## Supplementary material for "A male-specific neural circuit for appetitive thirst in Drosophila": Table S1

### Sheet: Table S1
Table S1. JAsONs, >50 Synapses/Type, >10 Synapses/Cell
Cell Type	Janu-AstA Synapses	Number Cells	Synapses/Cell	Rank, Synapses/Cell
SMP403	563	10	56	5
SMP176	412	4	103	1
SLP443	350	4	88	2
SMP444	310	4	78	3
SMP175	266	4	67	4
CL030	259	8	32	9
SMP393	215	4	54	6
SMP253	188	4	47	7
OviIN	163	4	41	8
MBON35	98	4	25	11
SMP729m	88	4	22	12
DNpe053	82	4	21	13
DNp14	80	4	20	14
SMP001	77	4	19	15
pC1x_a	67	4	17	17
SMP520	63	4	16	18
GNG101	59	2	30	10
SMP251	56	3	19	16
DNp104	54	4	14	19
