## Supplementary material for "A male-specific neural circuit for appetitive thirst in Drosophila": Table S2

### Sheet: Table S2
Strain Name	Genotype	Source or ID
fru[4-40]	Df(3R)fru[4-40], fru[4-40]/TM6B, Tb[1]	RRID:BDSC_66692
fru[F]	TI{TI}fru[F]/TM3, Sb[1]	RRID:BDSC_66873
fru[M]	TI{TI}fru[M]/T(1;3)OR60/TM3, Sb[1] Ser[1]	RRID:BDSC_66874
NPF-Gal4	w;NPF-Gal4	Julie Simpson
TH-Gal4	w;;TH-Gal4	Jay Hirsh
R13F02-Gal4	w;;P{y[+t7.7] w[+mC]=GMR13F02-GAL4}attP2	RRID:BDSC_48571
R34G02-Gal4	w;;P{y[+t7.7] w[+mC]=GMR34G02-GAL4}attP2	RRID:BDSC_49797
R58E02-Gal4	w;P{y[+t7.7] w[+mC]=GMR58E02-GAL4}attP2	RRID:BDSC_41347
Ir8a-Gal4	w[*]; P{w[+mC]=Ir8a-GAL4.A}204.8; TM2/TM6B, Tb[1]	RRID:BDSC_41731
Ir40a-Gal4	w[*]; P{w[+mC]=Ir40a-GAL4.3011}214.1; TM2/TM6B, Tb[1]	RRID:BDSC_41727
Ir68a-Gal4	w[1118]; Mi{GFP[E.3xP3]=ET1}Ir68a[MB05565]	RRID:BDSC_26031
nSyb-Gal4	w[1118]; P{y[+t7.7] w[+mC]=GMR57C10-GAL4}attP2	RRID:BDSC_39171
R52A01-AD	w;P{y[+t7.7] w[+mC]=R52A01-p65.AD}attP40	RRID:BDSC_70721
R65D05-DBD	w;P{y[+t7.7] w[+mC]=R65D05-GAL4.DBD}attP2	RRID:BDSC_69667
R68A10-AD	w;P{y[+t7.7] w[+mC]=R68A10-p65.AD}attP40	RRID:BDSC_86627
VT026035-DBD	w;P{y[+t7.7] w[+mC]=VT026035-GAL4.DBD}attP2	RRID:BDSC_74015
VT002860-AD	w;P{y[+t7.7] w[+mC]=VT002860-p65.AD}attP40	RRID:BDSC_73611
NPF-T2A-DBD	w;;NPF-T2A-DBD, 3x-P3	Ann-shyn Chiang
MB010B-spGal4	w;P{y[+t7.7] w[+mC]=R13F02-p65.AD}attP40;P{y[+t7.7] w[+mC]=R52H09-GAL4.DBD}attP2	RRID:BDSC_68293
MB312B-spGal4	w;P{y[+t7.7] w[+mC]=R58E02-p65.AD}attP40;P{y[+t7.7] w[+mC]=R10G03-GAL4.DBD}attP2	RRID:BDSC_68314
OviIN-SS2-spGal4	w;P{y[+t7.7] w[+mC]=VT026347-p65.AD}attP40;P{y[+t7.7] w[+mC]=VT026035-GAL4.DBD}attP2	RRID:BDSC_86838
P1a-spGal4	w;R15A01-p65.AD;R71G01-GAL4.DBD	Yung Ding
SS45730-spGal4	w;P{y[+t7.7] w[+mC]=R65D05-p65.AD}attP40;P{y[+t7.7] w[+mC]=VT027802-GAL4.DBD}attP2	RRID:BDSC_87369
fru-FLP	w;;fru-FLP	Kenta Asahina
tub-FRT.Gal80	w; P{w[+mC]=alphaTub84B(FRT.GAL80)}2	RRID:BDSC_38880
UAS-amon.IR	w; P{w[+mC]=UAS-amon.RNAi.R}78b	RRID:BDSC_29009
UAS-nSyb.IR	yv;;P{y[+t7.7] v[+t1.8]=TRiP.JF03417}attP2	RRID:BDSC_31983
UAS-AstA.IR	w;;P{KK111259}VIE-260B	RRID:Flybase_FBst0475076
UAS-AstA-R2.IR	yv;UAS-AstA-R2.RNAi	Hiromu Tanimoto
UAS-ChAT.IR	yv;P{y[+t7.7] v[+t1.8]=TRiP.HMC05021}attP40	RRID:BDSC_60028
UAS-Gad1.IR	y[1] v[1]; P{y[+t7.7] v[+t1.8]=TRiP.JF02916}attP2	RRID:BDSC_28079
UAS-DH31.IR	w;P{GD4601}v37763	RRID:Flybase_FBst0462153
UAS-DH31-R.IR	yv;P{y[+t7.7] v[+t1.8]=TRiP.JF01945}attP2	RRID:BDSC_25925
UAS-NPF.shIR	w;P{VSH330277}attP40	RRID:Flybase_FBst0490911
UAS-NPFR.IR	w;;P{KK112704}VIE-260B	RRID:Flybase_FBst0479482
UAS-sNPF.IR	w;P{VSH330564}attP40	RRID:Flybase_FBst0492422
UAS-sNPF-R.IR	yv; P{y[+t7.7] v[+t1.8]=TRiP.JF02657}attP2	RRID:BDSC_27507
UAS-sNPF-R.IR (VSH)	P{VSH330347}attP40	RRID:Flybase_FBti0185723
trans-Tango	y[1] w[*] P{y[+t7.7] w[+mC]=UAS-myrGFP.QUAS-mtdTomato-3xHA}su(Hw)attP8; P{y[+t7.7] w[+mC]=trans-Tango}attP40	RRID:BDSC_77124
UAS-Dcr-2	w;UAS-Dcr-2	RRID:BDSC_24650
UAS-MCFO	w,P{y[+t7.7] w[+mC]=hs-FLPG5.PEST}attP3;PBac{y[+mDint2] w[+mC]=10xUAS(FRT.stop)myr::smGdP-HA}VK00005,P{y[+t7.7] w[+mC]=10xUAS(FRT.stop)myr::smGdP-V5-THS-10xUAS(FRT.stop)myr::smGdP-FLAG}su(Hw)attP1	RRID:BDSC_64085
UAS-myr.GFP	w[*]; P{y[+t7.7] w[+mC]=10XUAS-IVS-myr::GFP}attP2	RRID:BDSC_32197
UAS-STOP-GFP	w[1118]; P{y[+t7.7] w[+mC]=10XUAS(FRT.stop)GFP.Myr}su(Hw)attP5	RRID:BDSC_55810
UAS-STOP-TeTx	UAS-FRT-stop-FRT-TNT	Barry Dickson
UAS-STOP-TrpA1	w; P{y[+t*] w[+mC]=UAS(FRT.stop)TrpA1[myc]}VIE-260B	RRID:BDSC_66871
UAS-TeTx	w;UAS-TeTxLc	Sean Sweeney
UAS-TrpA1	w;;UAS-TrpA1	Paul Garrity
Antibody	Source	Cat. No. or Locator	Dilution
Rabbit anti-NPF	RayBiotech	RB-19-0001	1:100
Mouse anti-Brp	Developmental Studies Hybridoma Bank	NC82	1:20
Rabbit anti-DsRed	Clontech	632496	1:500
Chicken anti-GFP	Abcam	AB13970	1:1000
Rabbit anti-GFP	Invitrogen	A6455	1:1000
Mouse anti-GFP	Developmental Studies Hybridoma Bank	4C9	1:100
Rabbit anti-AstA	Jena Bioscience	ABD-062	1:2000
Rabbit anti-DH31	Jing Wang	doi: 10.1038/s41586-022-04408-7	1:500
Mouse anti-HA	BioLegend (Previously from Covance)	16B12	1:250
Rabbit anti-sNPF	Kweon Yu	doi: 10.1016/j.febslet.2009.07.024	1:1000
Mouse anti-ChAT	Developmental Studies Hybridoma Bank	ChAT4B1	1:50
Rat anti-FLAG	Novus Biotech	NBP-06712SS	1:200
Goat anti-Rat 594	Fisher Scientific	A11007	1:350
Goat anti-Rabbit 594	Fisher Scientific	A11037	1:350
Goat anti-Mouse 488	Fisher Scientific	A11029	1:350
Goat anti-Mouse 594	Fisher Scientific	A11032	1:350
Goat anti-Rabbit 488	Fisher Scientific	A11034	1:350
Donkey anti-Chicken FITC	Fisher Scientific	SA1-72000	1:350
Item	Source	Cat. No.
3MM Whatman Paper	Sigma Aldrich	WHA3030662
Normal Goat Serum	Lampire Biological laboratories	733250
Triton X-100	Sigma Aldrich	X100-500ML
10x PBS	Thermo Fisher	BP399
Ultra Pure H2O	Thermo Fisher	10977-023
Bovin Serum Albumin	Sigma Aldrich	A7906-50G
20% Paraformaldehyde	Thermo Fisher	50-980-493
Eppendorf Protein LoBind Tubes	Thermo Fisher	13-698-793
Vectashield	Vector Laboratories	H-1000
Vectashield PLUS	Vector Laboratories	H-1900
Vectashield PLUS with DAPI	Vector Laboratories	H-2000
erioglaucine	Thermo Fisher	229730050
5ul micropipettes	Thermo Fisher	53432-706
Different 24-well plates	N/A	N/A
Bottle plugs	Genesee Scientific	59-194P
FIJI	ImageJ	https://imagej.net/software/fiji/
Rstudio	https://posit.co
Adobe Suite	Adobe
