## Supplementary material for "A male-specific neural circuit for appetitive thirst in Drosophila": Table S3

### Sheet: Table S3
Table S3. Statistical analysis
Figure	Measurement	#	Genotype / Condition	n	Statistics Test	Post-hoc Test	Result	Adjusted P
1A	Water occupancy	1	18 hr water deprivation, male	8	One-way ANOVA	Tukey's	****	<0.0001 (1 vs. 2)
		2	18 hr water deprivation, female	8			ns	0.1413 (1 vs. 3)
		3	27 hr water deprivation, male	7			****	<0.0001 (2 vs. 3)
1B, left	Water occupancy	1	FruF/+	8	Brown-Forsythe	Brown-Forsythe	*	0.0192 (1 vs. 3)
		2	+/Fru4-40	8			*	0.0325 (2 vs. 3)
		3	FruF/Fru4-40	9
1B, right	Water occupancy	1	FruM/+	11	Kruskal-Wallis	Dunn's	**	0.0059 (1 vs. 3)
		2	+/Fru4-40	12			**	0.0027 (2 vs. 3)
		3	FruM/Fru4-40	10
1C, left	Water occupancy, male	1	Janu-spGal4>+	11	One-way ANOVA	Holm-Šídák's	***	0.0002 (1 vs. 3)
		2	+>AstA.IR;Dcr-2	12			***	0.0002 (2 vs. 3)
		3	Janu-spGal4>AstA.IR;Dcr-2	10
1C, center	Water occupancy, mated female	1	Janu-spGal4>+	8	One-way ANOVA	P=0.0831
		2	+>AstA.IR;Dcr-2	8
		3	Janu-spGal4>AstA.IR;Dcr-2	8
1C, right	Water occupancy, virgin female	1	Janu-spGal4>+	6	Brown-Forsythe	P=0.6029
		2	+>AstA.IR;Dcr-2	6
		3	Janu-spGal4>AstA.IR;Dcr-2	7
3A, left	Water occupancy, male	1	NPF,fru-FLP>+	9	One-way ANOVA	Holm-Šídák's	****	<0.0001 (1 vs. 3)
		2	+>STOP.TeTx	10			****	<0.0001 (2 vs. 3)
		3	NPF,fru-FLP>STOP.TeTx	9
3A, right	Water occupancy, female	1	NPF,fru-FLP>+	7	One-way ANOVA	P=0.9101
		2	+>STOP.TeTx	8
		3	NPF,fru-FLP>STOP.TeTx	7
3B	Water occupancy, male, water replete	1	NPF,fru-FLP>+	8	Kruskal-Wallis	P=0.1044
		2	+>STOP.TeTx	8
		3	NPF,fru-FLP>STOP.TeTx	5
3C	Water occupancy, male	1	NPF,fru-FLP>+	8	One-way ANOVA	Holm-Šídák's	****	<0.0001 (1 vs. 3)
		2	+>STOP.TrpA1	8			***	0.0002 (2 vs. 3)
		3	NPF,fru-FLP>STOP.TrpA1	7
3D	Water occupancy, male	1	NPF,fru-FLP>+	11	Brown-Forsythe	Dunnett's T3	*	0.0406 (1 vs. 3)
		2	+>AstA-R2.IR,tub-FRT.Gsl80	10			*	0.0258 (2 vs. 3)
		3	NPF,fru-FLP>AstA-R2.IR,tub-FRT.Gsl80	11
3F	Water occupancy, male	1	NPF-M-spGal4>+	12	One-way ANOVA	Holm-Šídák's	***	0.0002 (1 vs. 3)
		2	+>NPF.IR,Dcr-2	13			**	0.0062 (2 vs. 3)
		3	NPF-M-spGal4>NPF.IR,Dcr-2	12
3G	Water occupancy, male	1	NPF-M-spGal4>+	8	One-way ANOVA	Holm-Šídák's	*	0.0101 (1 vs. 3)
		2	+>sNPF.IR	7			***	0.0002 (2 vs. 3)
		3	NPF-M-spGal4>sNPF.IR	7
3H	Water occupancy, male	1	NPF-M-spGal4>+	15	Brown-Forsythe	Dunnett's T3	**	0.0014 (1 vs. 3)
		2	+>DH31.IR	14			***	0.0002 (2 vs. 3)
		3	NPF-M-spGal4>DH31.IR	14
3I	Water occupancy, male	1	NPF-M-spGal4>+	9	One-way ANOVA	Holm-Šídák's	*	0.0201 (1 vs. 3)
		2	+>ChAT.IR	9			*	0.0178 (2 vs. 3)
		3	NPF-M-spGal4>ChAT.IR	7
3J, left	Neuropeptide level, fractional intensity	1	NPF, replete	76	Welch's t test, unpaired, two tailed	F test, P=0.2178	ns	0.6524 (1 vs. 2)
		2	NPF, thirsty	71
3J, center	Neuropeptide level, fractional intensity	1	sNPF, replete	78	Mann-Whitney test Two-tailed		*	0.0160 (1 vs. 2)
		2	sNPF, thirsty	80
3J, right	Neuropeptide level, fractional intensity	1	DH31, replete	15	Welch's t test, unpaired, two tailed	F test, P=0.5946	ns	0.9762 (1 vs. 2)
		2	DH31, thirsty	11
4D, left	Water occupancy, male, thirsty	1	R58E02>+	10	One-way ANOVA	Holm-Šídák's	****	<0.0001 (1 vs. 3)
		2	+>TeTx	10			*	0.0182 (2 vs. 3)
		3	R58E02>TeTx	10
4D, right	Water occupancy, male, replete	1	R58E02>+	8	Brown-Forsythe	Dunnett's T3	**	0.0074 (1 vs. 3)
		2	+>TeTx	8			*	0.0193 (2 vs. 3)
		3	R58E02>TeTx	8
4E, left	Water occupancy, male, thirsty	1	TH>+	8	One-way ANOVA	Holm-Šídák's	****	<0.0001 (1 vs. 3)
		2	+>TeTx	8			****	<0.0001 (2 vs. 3)
		3	TH>TeTx	8
4E, right	Water occupancy, male, replete	1	TH>+	8	Kruskal-Wallis	P=0.9993
		2	+>TeTx	8
		3	TH>TeTx	8
4F	Water occupancy, male	1	MB010B>+	9	One-way ANOVA	Holm-Šídák's	****	<0.0001 (1 vs. 3)
		2	+>TeTx	9			****	<0.0001 (2 vs. 3)
		3	MB010B>TeTx	10
4G, left	Water occupancy, male	1	R58E02>+	11	One-way ANOVA	Holm-Šídák's	*	0.0490 (1 vs. 3)
		2	+>NPFR.IR,Dcr-2	11			*	0.0490 (2 vs. 3)
		3	R58E02>NPFR.IR,Dcr-2	11
4G, center	Water occupancy, male	1	R58E02>+	9	One-way ANOVA	Holm-Šídák's	****	<0.0001 (1 vs. 3)
		2	+>sNPF-R.IR,Dcr-2	13			*	0.0187 (2 vs. 3)
		3	R58E02>sNPF-R.IR,Dcr-2	12
4G, right	Water occupancy, male	1	R58E02>+	12	One-way ANOVA	Holm-Šídák's	**	0.0018 (1 vs. 3)
		2	+>DH31-R.IR	11			**	0.0017 (2 vs. 3)
		3	R58E02>DH31-R.IR	10
4H, left	Water occupancy, male	1	MB312B>+	8	One-way ANOVA	P=0.5275
		2	+>NPFR.IR,Dcr-2	7
		3	MB312B>NPFR.IR,Dcr-2	8
4H, center	Water occupancy, male	1	MB312B>+	6	Kruskal-Wallis	P=0.8729
		2	+>sNPF-R.IR	8
		3	MB312B>sNPF-R.IR	7
4H, right	Water occupancy, male	1	MB312B>+	10	One-way ANOVA	Holm-Šídák's	ns	0.0680 (1 vs. 3)
		2	+>DH31-R.IR	10			ns	0.1208 (2 vs. 3)
		3	MB312B>DH31-R.IR	10
4I	Water occupancy, male	1	MB312B>+	8	One-way ANOVA	P=0.7264
		2	+>TeTx	8
		3	MB312B>TeTx	8
5A, left	Water intake, male, total intake time	1	NPF,fru-FLP>+	52	Kruskal-Wallis	Dunn's	****	<0.0001 (1 vs. 3)
		2	+>STOP.TeTx	51			****	<0.0001 (2 vs. 3)
		3	NPF,fru-FLP>STOP.TeTx	52
5A, right	Water intake, male, pump frequency	1	NPF,fru-FLP>+	29	One-way ANOVA	Holm-Šídák's	*	0.0436 (1 vs. 3)
		2	+>STOP.TeTx	25			ns	0.3546 (2 vs. 3)
		3	NPF,fru-FLP>STOP.TeTx	48
5B, left	Water intake, male, total intake time	1	NPF-M-spGal4>+	18	Kruskal-Wallis	Dunn's	**	0.0034 (1 vs. 3)
		2	+>NPF.IR,Dcr-2	18			**	0.0011 (2 vs. 3)
		3	NPF-M-spGal4>NPF.IR,Dcr-2	18
5B, right	Water intake, male, pump frequency	1	NPF-M-spGal4>+	12	One-way ANOVA	P=0.2123
		2	+>NPF.IR,Dcr-2	3
		3	NPF-M-spGal4>NPF.IR,Dcr-2	2
5C	Food occupancy, male	1	NPF,fru-FLP>+	9	One-way ANOVA	Holm-Šídák's	****	<0.0001 (1 vs. 3)
		2	+>STOP-TeTx	9			****	<0.0001 (2 vs. 3)
		3	NPF,fru-FLP>STOP-TeTx	8
5E, left	Courtship, experienced males	1	Janu-spGal4>+	40	Kruskal-Wallis	Dunn's	**	0.0011 (1 vs. 3)
		2	+>AstA.IR,Dcr-2	40			ns	>0.9999 (2 vs. 3)
		3	Janu-spGal4>AstA.IR,Dcr-2	40
5E, right	Courtship, inexperienced males	1	Janu-spGal4>+	12	Kruskal-Wallis	P=0.7879
		2	+>AstA.IR,Dcr-2	11
		3	Janu-spGal4>AstA.IR,Dcr-2	10
5F	Water occupancy, male	1	P1a>+	4	One-way ANOVA	P=0.8873
		2	+>TeTx	4
		3	P1a>TeTx	4
5G	Water deprivation lethality	1	male:male	8	Unpaired t test, two-tailed	F test, P=0.4814	**	0.0016 (1 vs. 2)
		2	male:female	9
6C, left	Water occupancy, male	1	OviIN-SS2>+	15	One-way ANOVA	Holm-Šídák's	***	0.0009 (1 vs. 3)
		2	+>Gad1.IR	9			**	0.0025 (2 vs. 3)
		3	OviIN-SS2>Gad1.IR	16
6C, right	Water occupancy, female	1	OviIN-SS2>+	7	One-way ANOVA	Holm-Šídák's	*	0.0453 (1 vs. 3)
		2	+>Gad1.IR	9			***	0.0005 (2 vs. 3)
		3	OviIN-SS2>Gad1.IR	8
6D	Water occupancy, male	1	OviIN-SS2>+	8	Brown-Forsythe	Dunnett's T3	**	0.0021 (1 vs. 3)
		2	+>AstA-R2.IR	9			***	0.0003 (2 vs. 3)
		3	OviIN-SS2>AstA-R2.IR	8
6E, left	Eggs laid, mated female	1	Janu-spGal4>+	15	One-way ANOVA	P=0.8022
		2	+>AstA.IR,Dcr-2	9
		3	Janu-spGal4>AstA.IR,Dcr-2	16
6E, right	Eggs laid, virgin female	1	Janu-spGal4>+	10	Kruskal-Wallis	P=0.5307
		2	+>AstA.IR,Dcr-2	9
		3	Janu-spGal4>AstA.IR,Dcr-2	12
6H, left	Water intake, male, total intake time	1	R34G02>+	43	Kruskal-Wallis	Dunn's	*	0.0418 (1 vs. 3)
		2	+>nSyb.IR	43			***	0.0002 (2 vs. 3)
		3	R34G02>nSyb.IR	43
6H, right	Water intake, male, pump frequency	1	R34G02>+	32	Kruskal-Wallis	P=0.3118
		2	+>nSyb.IR	18
		3	R34G02>nSyb.IR	39
6I, left	Water occupancy, male	1	R34G02>+	8	One-way ANOVA	Holm-Šídák's	**	0.0011 (1 vs. 3)
		2	+>nSyb.IR	8			**	0.0011 (2 vs. 3)
		3	R34G02>nSyb.IR	8
6I, right	Water occupancy, male	1	R34G02>+	8	One-way ANOVA	Holm-Šídák's	**	0.0032 (1 vs. 3)
		2	+>amon.IR	8			**	0.0032 (2 vs. 3)
		3	R34G02>amon.IR	8
6J	Water occupancy, female	1	R34G02>+	13	One-way ANOVA	Holm-Šídák's	****	<0.0001 (1 vs. 3)
		2	+>nSyb.IR	13			****	<0.0001 (2 vs. 3)
		3	R34G02>nSyb.IR	14
6K	Water occupancy, male	1	R34G02>+	5	One-way ANOVA	Holm-Šídák's	***	0.0005 (1 vs. 3)
		2	+>TrpA1	4			****	<0.0001 (2 vs. 3)
		3	R34G02>TrpA1	6
S1, left	Water occupancy, male	1	SS45730>+	9	One-way ANOVA	Holm-Šídák's	**	0.0032 (1 vs. 3)
		2	+>AstA.IR;Dcr-2	12			**	0.0032 (2 vs. 3)
		3	SS45730>AstA.IR;Dcr-2	11
S1, right	Water occupancy, mated female	1	SS45730>+	9	One-way ANOVA	Holm-Šídák's	ns	0.6441 (1 vs. 3)
		2	+>AstA.IR;Dcr-2	12			*	0.0124 (2 vs. 3)
		3	SS45730>AstA.IR;Dcr-2	11
S3B	Water occupancy, male	1	NPF-M-spGal4>+	8	One-way ANOVA	Holm-Šídák's	****	<0.0001 (1 vs. 3)
		2	+>TeTx	8			*	0.0195 (2 vs. 3)
		3	NPF-M-spGal4>TeTx	8
S3C	Water occupancy, male	1	NPF-M-spGal4>+	9	One-way ANOVA	Holm-Šídák's	**	0.0049 (1 vs. 3)
		2	+>AstA-R2.IR	9			**	0.0049 (2 vs. 3)
		3	NPF-M-spGal4>AstA-R2.IR	8
S3D	Water occupancy, female	1	NPF-M-spGal4>+	9	One-way ANOVA	P=0.8481
		2	+>NPF.IR,Dcr-2	8
		3	NPF-M-spGal4>NPF.IR,Dcr-2	7
S3E	Water occupancy, female	1	NPF-M-spGal4>+	6	One-way ANOVA	Holm-Šídák's	****	<0.0001 (1 vs. 3)
		2	+>sNPF.IR	5			ns	0.0754 (2 vs. 3)
		3	NPF-M-spGal4>sNPF.IR	5
S3F	Water occupancy, female	1	NPF-M-spGal4>+	10	One-way ANOVA	P=0.6106
		2	+>DH31.IR	10
		3	NPF-M-spGal4>DH31.IR	9
S4A	Water deprivation lethality	1	R13F02>+	5	One-way ANOVA	Holm-Šídák's	****	<0.0001 (1 vs. 3)
		2	+>TeTx	5			****	<0.0001 (2 vs. 3)
		3	R13F02>TeTx	5
S4C	Water occupancy, male	1	R13F02>+	6	One-way ANOVA	Holm-Šídák's	**	0.0084 (1 vs. 3)
		2	+>TeTx	5			**	0.0059 (2 vs. 3)
		3	R13F02>TeTx	5
S4D	Water occupancy, female	1	R58E02>+	8	One-way ANOVA	P=0.4459
		2	+>sNPF-R.IR	8
		3	R58E02>sNPF-R.IR	8
S4E	Water occupancy, male	1	TH>+	8	One-way ANOVA	Holm-Šídák's	****	<0.0001 (1 vs. 3)
		2	+>NPFR.IR,Dcr-2	9			****	<0.0001 (2 vs. 3)
		3	TH>NPFR.IR,Dcr-2	10
S4F	Water occupancy, male	1	R13F02>+	8	Brown-Forsythe	Dunnett's T3	****	<0.0001 (1 vs. 3)
		2	+>sNPF-R.IR	9			***	0.0001 (2 vs. 3)
		3	R13F02>sNPF-R.IR	10
S4G	Water occupancy, male	1	MB312B>+	8	One-way ANOVA	P=0.1884
		2	+>sNPF-R.IR (VSH)	9
		3	MB312B>sNPF-R.IR (VSH)	10
S5B, left	Water occupancy, male	1	OviIN-SS3>+	8	One-way ANOVA	Holm-Šídák's	****	<0.0001 (1 vs. 3)
		2	+>Gad1.IR	9			**	0.0052 (2 vs. 3)
		3	OviIN-SS3>Gad1.IR	10
S5B, right	Water occupancy, female	1	OviIN-SS3>+	6	One-way ANOVA	Holm-Šídák's	**	0.0080 (1 vs. 3)
		2	+>Gad1.IR	9			*	0.0176 (2 vs. 3)
		3	OviIN-SS3>Gad1.IR	7
